# Detecting haplotype-specific transcript variation in long reads with FLAIR2

**DOI:** 10.1101/2023.06.09.544396

**Authors:** Alison D. Tang, Eva Hrabeta-Robinson, Roger Volden, Christopher Vollmers, Angela N. Brooks

## Abstract

**Background:** RNA-Seq has brought forth significant discoveries regarding aberrations in RNA processing, implicating these RNA variants in a variety of diseases. Aberrant splicing and single nucleotide variants in RNA have been demonstrated to alter transcript stability, localization, and function. In particular, the upregulation of ADAR, an enzyme which mediates adenosine-to-inosine editing, has been previously linked to an increase in the invasiveness of lung ADC cells and associated with splicing regulation. Despite the functional importance of studying splicing and SNVs, short read RNA-Seq has limited the community’s ability to interrogate both forms of RNA variation simultaneously.

**Results:** We employed long-read technology to obtain full-length transcript sequences, elucidating cis-effects of variants on splicing changes at a single molecule level. We have developed a computational workflow that augments FLAIR, a tool that calls isoform models expressed in long-read data, to integrate RNA variant calls with the associated isoforms that bear them. We generated nanopore data with high sequence accuracy of H1975 lung adenocarcinoma cells with and without knockdown of *ADAR*. We applied our workflow to identify key inosine-isoform associations to help clarify the prominence of ADAR in tumorigenesis.

**Conclusions:** Ultimately, we find that a long-read approach provides valuable insight toward characterizing the relationship between RNA variants and splicing patterns.

**Highlights:**

- FLAIR2 has improved transcript isoform detection and incorporates sequence variants for haplotype-specific transcript detection.
- In addition to haplotype-specific variant detection, it identifies transcript-specific RNA editing
- Able to identify haplotype-specific transcript isoform bias in expression
- Long-read sequencing identifies hyperedited transcripts that are missed from short-read sequencing methods for a more comprehensive identification of ADAR targets
