## Supplementary Data File 1 for "Detecting haplotype-specific transcript variation in long reads with FLAIR2"

chr1	10461069	3	8	5	1	0.0497737556561085
chr1	10461143	6	10	8	1	0.033005788127608
chr1	12022869	4	15	10	9	0.0910982172383727
chr1	15506048	5	10	6	1	0.0634674922600621
chr1	20652339	184	264	129	255	0.0312133341095958
chr1	28499511	0	2	5	0	0.0476190476190477
chr1	42682499	192	41	186	61	0.0588871406896911
chr1	42851335	5	4	7	0	0.0884615384615385
chr1	96679194	49	2353	55	1757	0.0446370954002211
chr1	144421988	2	6	8	2	0.0536130536130537
chr1	144422221	3	5	9	1	0.0429864253393665
chr1	160996562	18	21	10	2	0.0440510680080918
chr1	179095740	36	34	18	41	0.0201804414180531
chr1	183144444	0	4	4	2	0.0761904761904761
chr1	211578806	9	8	2	10	0.0641051943663795
chr1	212738494	4	37	12	35	0.0945323293600032
chr1	220057921	4	8	7	0	0.0128205128205128
chr1	220057933	3	7	5	0	0.0256410256410256
chr1	223993001	31	3	3	4	0.00985057339357723
chr1	224192622	20	71	35	68	0.0792489044482502
chr1	224192776	24	68	39	63	0.0911027544953386
chr1	227747743	19	76	26	55	0.0831820035222645
chr1	229654301	6	1	1	3	0.0878787878787879
chr10	12167753	86	104	74	57	0.0538824828326929
chr10	49973999	2	6	8	3	0.0697785186949274
chr10	98442598	15	0	10	3	0.0873015873015875
chr10	100233026	7	6	17	2	0.0383055246570263
chr10	100233036	2	10	15	4	0.0010530218761587
chr10	100233141	11	11	22	3	0.00921830339771232
chr10	100233142	13	9	23	2	0.0139212173100251
chr10	125794195	13	16	8	1	0.026305360770556
chr11	60842499	81	47	114	40	0.0537096765808264
chr11	61967460	1165	136	5776	542	0.0324726204605856
chr11	62573874	24	1	17	5	0.0847550000358557
chr11	62611329	4	0	0	2	0.0666666666666667
chr11	66052705	272	90	232	55	0.0882871335774008
chr11	68613947	12	20	1	16	0.0196607147201008
chr11	129884773	14	11	5	14	0.06840417831391
chr12	15903473	1539	178	1243	110	0.0395112007912915
chr12	47079559	2	4	0	14	0.0789473684210525
chr12	54186993	1	3	7	0	0.0242424242424242
chr12	70367038	2	5	4	0	0.0606060606060607
chr12	109098463	39	2	26	9	0.0188994252943712
chr12	120460750	7	10	13	4	0.0798643688908233
chr14	19307075	0	14	4	10	0.0977777777777778
chr14	22972819	12	8	25	2	0.0110797009306457
chr14	22972939	12	7	23	3	0.0698220264300806
chr14	22972940	5	14	21	6	0.000823243810504503
chr14	22972941	8	11	23	4	0.00367801282435428
chr14	52775699	16	7	35	3	0.0323559303168148
chr14	52775707	16	7	33	3	0.0373090862129313
chr14	52775760	13	10	29	8	0.0886624649105856
chr14	69885302	0	10	3	6	0.0866873065015481
chr14	74060273	16	14	33	6	0.0070335273399124
chr14	74060281	18	11	35	4	0.00864640287077251
chr14	74086391	0	4	4	1	0.0476190476190476
chr14	103574136	25	94	14	123	0.0226868758409133
chr14	104747006	3	5	13	2	0.0257304502828799
chr15	34341938	172	458	146	299	0.0574525741628879
chr15	55318928	1	7	9	2	0.00547749464158132
chr15	72760399	3	0	6	178	7.8325695023976e-05
chr15	72760404	3	0	18	161	0.00134579968834105
chr15	82854792	104	26	72	32	0.0679717144053965
chr15	89897241	2	4	5	0	0.0606060606060606
chr15	90277654	2	4	5	0	0.0606060606060606
chr15	90277655	2	4	5	0	0.0606060606060606
chr15	90931006	13	14	16	5	0.0747780102649953
chr16	1286248	5	10	10	4	0.0655954788343701
chr16	1300643	24	8	8	14	0.00589442107745472
chr16	1309216	8	8	12	2	0.0576711644177911
chr16	2168155	17	2	3	3	0.0698475437605871
chr16	2896720	55	15	47	2	0.00772733497029944
chr16	10531468	1	4	4	0	0.0476190476190477
chr16	11896607	414	48	403	66	0.0900251160103189
chr16	23453050	10	10	22	6	0.0621087498388039
chr16	50035861	3	27	8	18	0.0896878221380882
chr16	50105851	0	4	6	1	0.0151515151515152
chr16	50317635	9	5	3	11	0.0542378965316103
chr16	84565875	310	471	234	464	0.0150847740254253
chr16	84566741	432	238	414	185	0.0838790328301908
chr16	88809472	584	70	499	35	0.0134855585116433
chr17	4945655	2695	276	2220	185	0.039622134741021
chr17	4948563	297	293	340	249	0.0119759795765294
chr17	10697329	51	5	24	8	0.0601665974981153
chr17	19446716	2	23	3	4	0.0565906562847608
chr17	31894983	44	17	34	26	0.0891816481606738
chr17	42403872	16	58	24	44	0.0927274515044008
chr17	50550731	12	1	12	8	0.0559561128526647
chr17	50552097	14	1	13	8	0.051387310915872
chr17	59203477	0	4	5	0	0.00793650793650793
chr17	75131588	36	23	37	9	0.0352861619900131
chr17	76039462	4	11	10	3	0.0213009078536068
chr17	76734761	5	34	0	36	0.0552017771195853
chr17	80147066	159	40	120	16	0.0525153264730411
chr17	80147106	155	42	113	16	0.0535153842615375
chr18	673995	13	5	2	7	0.0369183829138063
chr18	6463005	1	140	7	75	0.00427950572380082
chr18	12431211	8	1	2	6	0.0152200740436035
chr18	54280890	26	12	17	19	0.0985144659767158
chr19	1587579	0	4	3	0	0.0285714285714286
chr19	2819967	3	0	1	9	0.013986013986014
chr19	3578737	130	28	103	36	0.0918312310734468
chr19	11113589	4	3	0	5	0.0808080808080808
chr19	14474320	17	1	8	5	0.0590073626781079
chr19	47514992	44	8	39	18	0.0709309417648396
chr19	52384781	15	19	27	14	0.0669208166988553
chr19	53214287	5	7	9	2	0.0893794588773724
chr19	55385959	341	163	226	70	0.00986405718900943
chr19	56379222	6	6	17	0	0.00194518125552609
chr19	56379225	7	5	16	1	0.0563428908256495
chr19	56379238	6	6	16	1	0.0105716372582939
chr19	56379298	6	7	15	3	0.0515451951443634
chr19	56379334	5	7	14	3	0.045973716438484
chr19	56379406	7	5	18	0	0.00555766073007452
chr19	58584102	2	3	8	1	0.0949050949050949
chr19	58584115	2	3	9	1	0.076923076923077
chr2	3580130	491	62	606	55	0.097126858630278
chr2	9489602	3	7	9	1	0.0197666110978804
chr2	9489887	2	7	6	2	0.0566844919786097
chr2	27026377	14	17	5	19	0.0872416187575717
chr2	30643176	2	7	9	0	0.00226244343891403
chr2	46612338	19	18	20	7	0.0761062927299666
chr2	99195873	4	17	16	9	0.00301789356370074
chr2	99195984	9	12	18	6	0.0368329415565994
chr2	99196001	11	7	23	2	0.0225789118227247
chr2	99196345	14	8	20	3	0.0909336405649506
chr2	99196352	11	11	19	4	0.028678066022768
chr2	99196354	14	8	22	1	0.00978298425831043
chr2	99196394	11	12	18	4	0.028678066022768
chr2	99196515	11	15	20	2	0.000658162899748208
chr2	99196525	19	9	20	2	0.0845987416927592
chr2	99196557	16	12	19	3	0.0325115376076835
chr2	173232378	21	9	22	1	0.0306709454618397
chr2	187478770	15	18	25	13	0.0987002592834275
chr2	190754000	11	6	15	1	0.0854484781069876
chr2	190754680	3	4	6	0	0.06993006993007
chr2	197497294	2	443	11	452	0.0218692881825339
chr2	215943585	11	11	24	2	0.00243326530828439
chr2	230392097	2	11	6	4	0.0393054246870372
chr2	231222761	1	44	5	27	0.0763966562092014
chr2	231713537	1147	131	1132	80	0.00116547733873436
chr20	3824811	10	5	15	1	0.0829316524533434
chr20	10408774	22	19	15	31	0.0541268530282239
chr20	18511011	2	2	8	0	0.0909090909090911
chr20	33705127	0	2	8	2	0.0909090909090909
chr20	33705158	0	2	9	1	0.0454545454545454
chr20	33705163	0	2	8	2	0.0909090909090909
chr20	38435028	6	10	18	7	0.0504619218094895
chr20	38767477	13	12	4	16	0.035090501536802
chr20	62796564	16	18	54	24	0.0340414732049083
chr22	21002277	17	2	11	8	0.0624964128857344
chr22	31944759	326	80	317	55	0.0725441058861145
chr3	14944573	7	6	11	0	0.0161817587446878
chr3	14944591	5	8	11	0	0.00197424507560462
chr3	14944597	1	12	10	1	8.8937176701344e-05
chr3	14944603	4	9	11	0	0.000588908332211601
chr3	14944604	5	8	11	0	0.00197424507560462
chr3	14944630	3	9	11	0	0.000336519046978059
chr3	14944928	4	7	11	1	0.00942253331538566
chr3	14944945	9	7	12	0	0.0103307320698625
chr3	14944946	11	5	12	0	0.0525030525030526
chr3	33853899	5	35	0	43	0.0226630510929175
chr3	49533078	4	0	0	3	0.0285714285714286
chr3	56682867	2	6	7	2	0.0566844919786098
chr3	75678993	14	3	5	6	0.0946329033285552
chr3	125925090	4	8	12	4	0.053086253570841
chr3	125929513	17	8	7	12	0.0663699180460412
chr3	156541499	9	9	17	1	0.00723025583982203
chr3	156541528	11	7	18	0	0.00762463343108504
chr3	156541552	9	9	15	3	0.0750357540123949
chr3	156541574	8	10	14	4	0.0858022601602427
chr3	156541578	10	8	17	1	0.0177657714921341
chr3	183455636	16	7	13	0	0.0343018659076533
chr3	195664179	6	1	1	4	0.071969696969697
chr4	1721538	2	9	7	3	0.0299731228523798
chr4	25929306	45	23	32	36	0.0374568054242815
chr4	38944865	18	5	11	13	0.0355122090947847
chr4	56459960	7	7	15	0	0.00219890054972514
chr4	56460125	7	9	12	3	0.0658928600216021
chr4	56460147	10	5	15	0	0.0421455938697318
chr4	56460709	12	10	15	3	0.0896303700808709
chr4	56460713	13	8	17	1	0.0232370758686548
chr4	56460916	11	10	17	3	0.0430710017649435
chr4	56460921	4	18	13	7	0.00404025100842704
chr4	83605420	16	11	39	8	0.0305125075725032
chr4	120060059	97	59	62	66	0.0227437425568593
chr4	176331176	2	4	4	0	0.0761904761904762
chr5	453986	4	4	7	0	0.076923076923077
chr5	17275356	37	14	63	7	0.0155657542344639
chr5	31554550	15	1	16	8	0.0605356487709429
chr5	65586109	19	18	27	10	0.0925677071447525
chr5	65722023	11	3	2	5	0.0555211558307535
chr5	74774038	12	0	11	12	0.00210757889191443
chr5	112922211	42	97	62	94	0.0895576556227027
chr5	137752360	3	1	0	8	0.0181818181818182
chr6	7288058	38	11	36	3	0.0802471999744096
chr6	14117800	1	3	6	0	0.0333333333333333
chr6	26376092	2	6	3	0	0.0606060606060606
chr6	30723604	206	80	245	67	0.0711477600550793
chr6	42888438	4	9	3	0	0.0624999999999999
chr6	42889245	7	6	7	0	0.0514963880288959
chr6	42889285	6	7	7	0	0.044453044375645
chr6	42889373	4	8	7	1	0.0281019290307216
chr6	44250383	53	753	37	847	0.03030916739258
chr6	52272329	81	20	44	24	0.0317989347979549
chr6	149724614	2	8	4	1	0.088911088911089
chr6	149724620	3	7	5	0	0.0256410256410256
chr7	2380741	110	14	118	2	0.00317714058205991
chr7	22492717	8	13	6	1	0.0768115942028988
chr7	22493563	8	12	6	1	0.0768115942028983
chr7	22493778	9	11	6	1	0.091378669639539
chr7	22494837	8	13	6	1	0.0768115942028988
chr7	27540718	0	2	4	0	0.0666666666666667
chr7	43807004	107	187	113	140	0.0545088843306479
chr7	44795219	15	10	18	2	0.0403849649453735
chr7	44832704	5	8	7	0	0.0146542827657379
chr7	56011072	86	6	74	37	1.85328005882056e-06
chr7	56011140	99	10	98	43	3.81965191919269e-05
chr7	56011649	118	16	106	58	3.34184696944117e-06
chr7	75980359	26	40	12	57	0.0069506296466017
chr7	92457335	7	0	2	3	0.0454545454545455
chr7	92457337	7	0	2	3	0.0454545454545455
chr7	98291311	3	227	0	347	0.0628393991911966
chr7	100099174	37	189	49	152	0.040883409715437
chr7	100813656	4	4	0	9	0.0294117647058824
chr7	106263458	4	250	17	299	0.0231777158682239
chr8	11842704	1	5	5	1	0.0800865800865801
chr8	11843981	0	5	3	1	0.0476190476190476
chr8	11843995	2	4	4	0	0.0761904761904762
chr8	38972320	0	4	2	0	0.0666666666666667
chr8	43200285	13	1	9	7	0.0394580487534011
chr8	97725681	14	2	12	10	0.0402945312648904
chr8	102863976	250	26	379	66	0.0385599607265519
chr8	127737771	21	2	35	16	0.042592269866104
chr8	142700626	85	83	60	88	0.0896394488211494
chr9	33290534	4	3	0	5	0.0808080808080808
chr9	92079204	5	6	7	0	0.0377073906485671
chr9	113282718	3	20	0	32	0.0675052410901469
chrX	54560763	1	6	3	0	0.0333333333333334
chrX	54560816	0	4	2	0	0.0666666666666667
chrX	54560826	0	4	2	0	0.0666666666666667
chrX	54560864	0	4	2	0	0.0666666666666667
chrX	54560865	0	4	2	0	0.0666666666666667
chrX	54564814	0	3	4	0	0.0285714285714286
chrX	54564914	0	3	5	1	0.0476190476190476
chrX	54564971	0	3	5	1	0.0476190476190476
chrX	54564972	0	3	5	0	0.0178571428571429
chrX	54564978	0	3	5	1	0.0476190476190476
chrX	73947216	12	5	16	0	0.0444770283479962
chrX	101009607	6	7	11	2	0.0968421052631578
chrX	101009613	5	7	12	1	0.0111670480549199
chrX	150763499	8	0	4	3	0.0769230769230771
chrX	153761148	1	4	5	0	0.0476190476190476
