## Supplementary Data File 2 for "Detecting haplotype-specific transcript variation in long reads with FLAIR2"

chromosome	pos	num_ref	num_edited	num_spliced
chr10	49973999	10	11	11
chr10	56358869	42	59	38
chr10	72220248	14	11	179
chr10	73913343	647	1598	23
chr10	100232550	14	22	15
chr10	100232551	8	28	15
chr10	100232557	18	18	15
chr10	100233036	17	14	17
chr10	121974440	13	36	56
chr10	125794195	21	17	190
chr11	219000	47	39	21
chr11	237087	90	84	20
chr11	244171	91	85	21
chr11	244197	91	85	21
chr11	252851	101	88	19
chr11	614318	41	43	18
chr11	866794	124	90	347
chr11	1753436	23	1090	23
chr11	1758975	445	439	19
chr11	35204608	30	33	59
chr11	65455481	14	29	12
chr11	65570563	19	23	342
chr11	78102895	12	44	281
chr11	107792115	98	115	12
chr12	3211762	85	1514	17
chr12	52233431	1169	1246	20
chr12	52237529	1274	1342	12
chr12	52900597	1386	1940	35
chr12	53296435	13	11	787
chr12	54187830	13	171	58
chr12	56687733	26	46	1325
chr12	120460750	20	14	17
chr12	120460911	15	11	23
chr12	120461272	10	14	15
chr14	23990311	12	19	11
chr14	24191117	10	15	126
chr14	36517099	11	20	26
chr14	36517100	17	20	26
chr14	36517101	21	26	26
chr14	36517102	23	28	26
chr14	103574136	39	217	23
chr14	103727891	76	280	54
chr15	40420397	15	18	13
chr15	72206600	10	16	2608
chr15	72758125	9	179	308
chr15	72760399	9	178	317
chr15	72760404	21	161	317
chr15	78540490	88	176	32
chr15	84645763	19	14	24
chr16	11915422	11	900	15
chr16	56477114	63	63	14
chr17	41525223	11	6763	61
chr17	41830878	190	211	18
chr17	42404497	14	44	19
chr17	43769140	15	32	20
chr17	48892897	16	15	500
chr17	54961384	26	51	25
chr17	68248437	9	98	158
chr18	673086	112	97	16
chr18	673995	15	12	16
chr19	1106616	568	1015	50
chr19	2732988	49	64	13
chr19	10118889	128	179	69
chr19	12899706	23	50	27
chr19	38729140	57	60	67
chr19	44878777	13	14	13
chr19	52384651	32	46	12
chr19	52384781	42	33	12
chr19	52408352	21	15	28
chr19	53239864	17	21	20
chr19	53239881	22	16	20
chr19	58315168	95	204	102
chr1	36428367	16	18	24
chr1	53889368	18	15	12
chr1	78628133	7	18	11
chr1	160996562	28	23	38
chr1	160996644	17	25	46
chr1	160997665	23	23	47
chr1	161021085	70	136	18
chr1	220058617	6	16	25
chr1	220058801	11	12	23
chr1	220058802	10	13	23
chr1	227747743	45	131	25
chr20	391328	786	713	12
chr20	1369864	15	2152	43
chr20	1370028	7	2200	19
chr20	25296608	46	37	58
chr20	33394043	79	75	19
chr20	35631574	19	17	53
chr20	38435028	24	17	150
chr20	62306724	18	900	12
chr20	62672214	6	25	32
chr21	28874919	12	11	12
chr22	19443873	6	53	90
chr22	20952112	19	18	11
chr22	20952455	22	18	11
chr22	30427209	43	94	54
chr22	35838476	29	1222	117
chr22	35838661	22	1124	117
chr2	26780153	20	110	30
chr2	37202383	11	13	54
chr2	37202483	10	12	54
chr2	37202484	11	13	54
chr2	99195873	20	26	22
chr2	99196434	18	29	22
chr2	187478770	40	31	156
chr2	207612755	11	23	15
chr3	52999279	7	17	25
chr3	136854598	22	25	45
chr3	136855659	23	27	44
chr3	149375451	432	380	54
chr3	158670991	17	17	115
chr3	183842407	95	120	82
chr3	187447591	28	28	144
chr4	952438	28	34	18
chr4	7773969	15	13	12
chr4	76132681	38	40	26
chr5	311363	198	394	28
chr5	1799772	21	112	261
chr5	1799774	20	109	261
chr5	140557395	16	20	499
chr6	31269984	12	1071	20
chr6	31270025	33	1054	21
chr6	31270081	11	1032	56
chr6	44250383	91	1600	11
chr7	579301	118	253	12
chr7	1091720	24	21	178
chr7	2242145	27	20	457
chr7	33014500	62	47	28
chr7	33021334	65	45	25
chr7	43639398	6	185	27
chr7	44610218	7	93	73
chr7	48089304	186	455	19
chr7	48089771	8	15	752
chr7	130024472	84	331	19
chr7	133035771	6	48	809
chr8	11844424	33	2667	23
chr8	94262129	29	38	17
chr8	144095929	6	1971	28
chr9	92079161	7	11	241
chr9	92079220	7	11	241
chr9	93451009	9	15	66
chrX	48905144	27	19	13
chrX	77827510	34	25	11
chrX	101010404	9	14	12
